# A genetically-encoded fluorescent biosensor for visualization of acetyl-CoA in live cells

**DOI:** 10.1101/2023.12.31.573774

**Authors:** Joseph J. Smith, Taylor R. Valentino, Austin H. Ablicki, Riddhidev Banerjee, Adam R. Colligan, Debra M. Eckert, Gabrielle A. Desjardins, Katharine L. Diehl

**Affiliations:** Department of Medicinal Chemistry, University of Utah.; ARC Tangents Analytics; Department of Biochemistry, University of Utah School of Medicine.

## Abstract

Acetyl-coenzyme A is a central metabolite that participates in many cellular pathways. Evidence suggests that acetyl-CoA production and consumption are highly compartmentalized in mammalian cells. Yet methods to measure acetyl-CoA in living cells are lacking. In this work, we engineer an acetyl-CoA biosensor from the bacterial protein PanZ and circularly permuted green fluorescent protein (cpGFP). We biochemically characterize the sensor and demonstrate its selectivity for acetyl-CoA over other CoA species. We then deploy the biosensor in E. coli and HeLa cells to demonstrate its utility in living cells. In E. coli, we show that the biosensor enables detection of rapid changes in acetyl-CoA levels. In human cells, we show that the biosensor enables subcellular detection and reveals the compartmentalization of acetyl-CoA metabolism.
