## Supplementary material for "A genetically-encoded fluorescent biosensor for visualization of acetyl-CoA in live cells": Data file S1

### Sheet: Fig 1b- Position screen
2022-05-13
	1	2	3	4	5	6	7	8	9	10	11	12				Fig 1b
A	6595	17311	4805	18	14120	11325	2866	386	34777	40089	63038	15142	Read 2:485,528				Loop1			Loop2			Loop3			Loop4			Loop5			Loop6			cpGFP
B	6453	16942	4582	13	13883	10916	2786	385	33339	39383	59315	14985	Read 2:485,528			W23-P24	0.151043	0.098105	0.092112
C	6316	16988	4219	14	13913	10809	2788	366	35731	40922	62690	14458	Read 2:485,528			Y26-S27	0.041378	-0.04727	-0.00616
D	5713	16742	4435	15	11868	12549	2931	374	39252	41721	54339	16473	Read 2:485,528			L31-Q32	0.056613	-0.02967	0.041815
E	5564	16806	4308	14	11355	12306	2813	362	38855	40371	54987	16066	Read 2:485,528			N45-E46				0.153846	0.057143	0.166667
F	5546	15657	4134	10	10930	11841	2718	404	36833	39280	52933	15428	Read 2:485,528			R69-E70							0.227301	0.122985	0.169175
G	1628	1691	1748	18807	18932	18736	2250	2249	2304	3402	3432	3244	Read 2:485,528			V71-T72							-0.09936	-0.11495	-0.05896
H	27128	27844	30044	18567	19282	19691	10702	10739	10588	11070	10909	10196	Read 2:485,528			G76-V77							-0.0026	-0.04494	0.014567
																P90-G91										-0.00263	-0.07901	-0.00167
																D99-A100													-0.09651	-0.13241	-0.06918
Protein:	W37	Y40	L45	N59	R83	V85	G90	P104	D113	G115	D118	G130	cpGFP			G101-V102													-0.00806	-0.01796	0.032713
+AcCoA	6454.67	17080.3	4535.33	15	13972	11016.7	2813.33	379	34615.7	40131.3	61681	14861.7	10676.3			D104-R105													0.140417	0.129586	0.097185
-AcCoA	5607.67	16401.7	4292.33	13	11384.3	12232	2820.67	380	38313.3	40457.3	54086.3	15989	10725			G116-F117																-0.07051	-0.13009	-0.09434
																cpGFP																			-0.00454	0.055378	0.019331
%Dif	0.151043	0.0413779	0.0566126	0.153846	0.227301	-0.0993569	-0.00259986	-0.00263158	-0.0965112	-0.00805787	0.140417	-0.0705068	-0.00453768
																Fig S2a and S2b
2022-05-16																See rows 14-15, 33-34, and 52-53 of this sheet
	1	2	3	4	5	6	7	8	9	10	11	12
A	8517	18981	4908	23	13421	11755	2869	419	80949	69484	96293	15432	Read 2:485,528
B	8423	18881	4710	21	12802	11654	2643	387	80245	66853	95383	15332	Read 2:485,528
C	8065	18791	4758	19	13011	11308	2637	389	79409	70663	OVRFLW	15170	Read 2:485,528
D	7669	19408	4622	19	11419	12311	2800	408	87777	65274	86782	16944	Read 2:485,528
E	7678	19106	4686	16	10992	12308	2642	398	85143	67651	87931	16980	Read 2:485,528
F	7549	18490	4491	19	11146	12273	2590	391	85564	67518	87334	16795	Read 2:485,528
G	2575	2524	2516	26705	27058	26696	2519	2508	2553	3509	3468	3333	Read 2:485,528
H	45865	45643	46569	30087	30018	31074	11273	11295	11126	11296	11185	10574	Read 2:485,528
Protein:	W37	Y40	L45	N59	R83	V85	G90	P104	D113	G115	D118	G130	cpGFP
+AcCoA	8335	18884.3	4792	21	13078	11572.3	2716.33	398.333	80201	69000	95838	15311.3	11231.3
-AcCoA	7632	19001.3	4599.67	18	11185.7	12297.3	2677.33	399	86161.3	66814.3	87349	16906.3	11018.3
%Dif	0.0921122	-0.00615746	0.0418146	0.166667	0.169175	-0.0589559	0.0145667	-0.00167084	-0.0691764	0.0327125	0.0971849	-0.0943433	0.0193314
2022-05-16
	1	2	3	4	5	6	7	8	9	10	11	12
A	6545	14051	3588	13	9267	6675	3330	412	29663	23530	83901	10976	Read 2:485,528
B	6765	13511	3633	12	9074	6680	3206	398	28609	23370	80481	10946	Read 2:485,528
C	6793	14845	3702	12	8961	6610	3261	414	30737	24229	81329	11092	Read 2:485,528
D	6003	14819	3687	11	8186	7277	3448	408	34224	24150	72785	12554	Read 2:485,528
E	6220	14903	3808	11	8070	7559	3437	403	34450	24423	72763	12735	Read 2:485,528
F	6084	14789	3762	13	8056	7722	3373	518	33919	23857	71975	12662	Read 2:485,528
G	4443	4361	4607	45459	45437	44722	2166	1996	2121	2875	2816	2780	Read 2:485,528
H	76118	76759	78576	51280	49869	51027	10744	10400	10301	10262	10049	9484	Read 2:485,528
Protein:	W37	Y40	L45	N59	R83	V85	G90	P104	D113	G115	D118	G130	cpGFP
+AcCoA	6701	14135.7	3641	12.3333	9100.67	6655	3265.67	408	29669.7	23709.7	81903.7	11004.7	10481.7
-AcCoA	6102.33	14837	3752.33	11.6667	8104	7519.33	3419.33	443	34197.7	24143.3	72507.7	12650.3	9931.67
%Dif	0.0981046	-0.0472692	-0.0296704	0.0571429	0.122985	-0.114948	-0.0449405	-0.0790068	-0.132407	-0.0179622	0.129586	-0.130089	0.0553784

### Sheet: Fig 1c- Linker length screen
2022-06-27
	1	2	3	4	5	6	7	8	9	10	11	12	1	2	3	4	5	6	7	8	9	10	11	12
A	11177	14082	4807	3837	8022	1821	2040	1569	36	126	254	77	51	40	20	29	387	1201							Read 2:485,528
B	11555	15081	4608	3259	7369	1696	1927	1263	27	117	226	61	44	39	25	20	353	1004							Read 2:485,528
C	11312	13779	4275	3374	7314	1715	2000	1291	30	125	249	77	38	39	17	28	346	1040							Read 2:485,528
D	12779	13838	5204	4625	7026	1316	1898	1533	23	109	218	72	32	41	20	20	346	1093							Read 2:485,528
E	11383	13888	4590	4371	7237	1324	1857	1501	16	122	224	73	42	32	22	21	342	1161							Read 2:485,528
F	13030	14382	5384	4089	6621	1268	1907	1394	27	108	232	75	43	31	24	19	537	1166							Read 2:485,528
G	16088	15084	13441	16318	16545	16387	4331	3546	3816	34109	36018	33107	12308	12752	10976	12515	12637	12581	3637	3623	3426	28193	27241	28364	Read 2:485,528
H	8907	8468	7637	6408	7460	7273	3232	3217	3046	3778	3700	3419	6720	6707	6611	5466	5171	5230	4076	3754	3651	4090	4506	4243	Read 2:485,528
	N3C3	N3C2	N3C1	N3C0	N2C3	N2C2	N2C1	N2C0	N1C3	N1C2	N1N1	N1C0	N0C3	N0C2	N0C1	N0C0			1				2
	8.00	8.01	8.02	8.03	8.04	8.05	8.06	8.07	8.08	8.09	8.10	8.11	8.12	8.13	8.14	8.15	cpGFP	cpGFP
+AcCoA	11348	14314	4563.33	3490	7568.33	1744	1989	1374.33	31	122.667	243	71.6667	44.3333	39.3333	20.6667	25.6667	14871	12012
-AcCoA	12397.3	14036	5059.33	4361.67	6961.33	1302.67	1887.33	1476	22	113	224.667	73.3333	39	34.6667	22	20	16416.7	12577.7
%Dif	-0.0846419	0.0198062	-0.0980366	-0.199847	0.0871959	0.338792	0.0538679	-0.0688799	0.409091	0.0855457	0.0816024	-0.0227273	0.136752	0.134615	-0.0606061	0.283333	-0.0941523	-0.0449739
2022-06-29
	1	2	3	4	5	6	7	8	9	10	11	12					Fig 1c:
A	8636	9439	3092	2529	5869	6046	11462	2986	3351				Read 2:485,528					C3-GAS				C2-GA				C1-G				C0
B	8444	9343	3108	2547	5792	6078	11479	2925	3284				Read 2:485,528				N3-GAS	-0.08464	-0.08824			0.019806	-0.02873			-0.09804	-0.1607			-0.19985	-0.21261	-0.20604	-0.10433
C	8244	9410	3086	2464	5801	5980	10903	2897	3327				Read 2:485,528				N2-GA	0.087196	0.082646			0.338792	0.561054	0.480727		0.053868				-0.06888
D	8947	9529	3645	3262	5392	5022	11059	22970	4226				Read 2:485,528				N1-G	0.409091				0.085546				0.081602				-0.02273
E	9296	9331	3677	3269	5359	5067	11221	22947	4226				Read 2:485,528				N0	0.136752				0.134615				-0.06061				0.283333
F	9532	10166	3742	3045	5378	4801	10823	23607	4040				Read 2:485,528
G													Read 2:485,528
H													Read 2:485,528
	N3C3	N3C2	N3C1	N3C0	N2C3
	8.00	8.01	8.02	8.03	8.04	cpGFP
+AcCoA	8441.33	9397.33	3095.33	2513.33	5820.67	11281.3
-AcCoA	9258.33	9675.33	3688	3192	5376.33	11034.3
%Dif	-0.0882448	-0.0287329	-0.160701	-0.212615	0.0826462	0.0223847
2022-07-05
	1	2	3	4	5	6	7	8	9	10	11	12
A	2354	3399	2279	2195	1020	942	1148	1343	1086	964	8128	7264	Read 2:485,528
B	2201	2968	2233	2237	1013	935	1383	1348	1159	1191	5860	4704	Read 2:485,528
C	2102	2767	2302	2252	989	936	1287	1304	1050	1170	6755	3856	Read 2:485,528
D	2008	2675	1535	1480	1142	1172	13122	12621	1360	1438	5338	6598	Read 2:485,528
E	1753	2538	1447	1543	1140	1148	12546	12260	1396	1352	5746	5065	Read 2:485,528
F	1880	2101	1383	1491	1092	1223	11138	10543	1256	1178	6569	4009	Read 2:485,528
G													Read 2:485,528
H													Read 2:485,528
I													Read 2:485,528
J													Read 2:485,528
K													Read 2:485,528
L													Read 2:485,528
M													Read 2:485,528
N													Read 2:485,528
O													Read 2:485,528
P													Read 2:485,528
	AS/AS	AS/AS	N2C2	N2C2	N3C0	N3C0
	6.04	6.04	8.05	8.05	8.03	8.03	cpGFP	cpGFP
+AcCoA	2219	3044.67	2271.33	2228	1007.33	937.667	6914.33	5274.67
-AcCoA	1880.33	2438	1455	1504.67	1124.67	1181	5884.33	5224
%Dif	0.18011	0.248838	0.561054	0.480727	-0.104327	-0.20604	0.175041	0.00969883

### Sheet: Fig S2c- Linker comparison
Fig S2c
N-AS, C-AS @528 nm	Date	N-GA, C-GA @528 nm	Date	N-GA, C-GA @514 nm	Date
0.227301	2022-05-13	0.338792	2022-06-27	0.73243	2022-07-08
0.122985	2022-05-16	0.561054	2022-07-05	0.702125	2022-07-12
0.169175	2022-05-16	0.480727	2022-07-05	0.72813	2022-10-21
0.18011	2022-07-05			0.646264	2022-11-18
0.248838	2022-07-05			0.563839	2022-08-10
*Data was pulled from Fig 1b, 1c, and 2b according to the given experiment dates

### Sheet: Fig S2e- Linker comp screen
2022-09-21
	12	13	14	15	16	17	18	19	20	21	22	23	24
A														Read 1:485,514		Fig S2e:
B														Read 1:485,514		AS					(PANcACe)GA					GG					GE					EG					EE					QQ
C														Read 1:485,514		0.227301	0.122985	0.169175	0.18011	0.248838	0.73243	0.702125	0.72813	0.646264	0.563839	-0.10344	-0.04538	0.098412			-0.10188	-0.02082	5.89e-05			0.000155	-0.12275	0.088399			-0.40773	-0.37931	-0.39488			0.204255	0.161174	0.113987
D														Read 1:485,514
E														Read 1:485,514
F														Read 1:485,514
G	gg	33859	33294	32418	31780	29310	28181							Read 1:485,514
H	ge	27970	27609	27832	25977	25127	23809							Read 1:485,514
I	eg	9046	8705	8090	8883	8595	8367							Read 1:485,514
J	ee	4925	5181	4634	2985	2893	2852							Read 1:485,514
K	b	56	59	52	76	62	63							Read 1:485,514
L	y	2245	2162	2228	2981	2613	2811							Read 1:485,514
M	PANcACe	41023	40211	39497	59021	53831	63226							Read 1:485,514
N	cpGFP	92271	85588	84485	82569	76543	71960							Read 1:485,514
O														Read 1:485,514
P														Read 1:485,514
		-AcCoA	+AcCoA	%Dif
	GG	33190.3	29757	-0.103444
	GE	27803.7	24971	-0.101881
	EG	8613.67	8615	0.000154793
	EE	4913.33	2910	-0.407734
	PANcACe	40243.7	58692.7	0.458432
	cpGFP	87448	77024	-0.119202
2022-09-29
12	13	14	15	16	17	18	19	20	21	22	23	24
							18241	18342	18239	18704	17899	15731	Read 1:485,514
							16952	17284	16364	16375		16656	Read 1:485,514
							5787	5680	5226	5834	5211	3599	Read 1:485,514
							3584	3306	3542	2530	1963	1982	Read 1:485,514
							33	34	43	45	41	47	Read 1:485,514
							1313	1342	1278	1834	1817	1725	Read 1:485,514
							24038	25157	24487	41831	42155	40668	Read 1:485,514
							25626	24763	21813	27391	26659	27919	Read 1:485,514
							21740	22652	21036	21854	21221	16491	Read 1:485,514
							17177	14820	18932	17608	16827	16491	Read 1:485,514
							7009	5867	3758	5502	5246	4535	Read 1:485,514
							1276	1084	1019	2072	1815	1697	Read 1:485,514
							55	40	66	42	46	38	Read 1:485,514
							1982	2433	2414	1590	1479	1477	Read 1:485,514
							49549	47263	44322	24989	20855	21786	Read 1:485,514
							59734	59389	57127	54483	49152	49797	Read 1:485,514
		+AcCoA	-AcCoA	%Dif			-AcCoA	+AcCoA	%Dif
	GG	21809.3	19855.3	0.0984118		GG	18274	17444.7	-0.0453832
	GE	16976.3	16975.3	5.8909e-05		GE	16866.7	16515.5	-0.0208202
	EG	5544.67	5094.33	0.0883989		EG	5564.33	4881.33	-0.122746
	EE	1126.33	1861.33	-0.394878		EE	3477.33	2158.33	-0.379314
	PANcACe	47044.7	22543.3	1.08685		PANcACe	24560.7	41551.3	0.691784
	cpGFP	58750	51144	0.148717		cpGFP	24067.3	27323	0.135273
2022-10-19
	1	2	3	4	5	6	7	8	9	10	11	12	Read 1:485,514
A													Read 1:485,514
B													Read 1:485,514
C													Read 1:485,514
D													Read 1:485,514
E													Read 1:485,514
F	3862	3504	3914	6336	4650	2598							Read 1:485,514
G	386	398	232	241	236	223							Read 1:485,514
H	46	46	46	85	52	128							Read 1:485,514
I	3637	8817	4003	14462	16362	3948							Read 1:485,514
J	7753	3932	4331	3574	4316	9077							Read 1:485,514
K													Read 1:485,514
L													Read 1:485,514
M													Read 1:485,514
N													Read 1:485,514
O													Read 1:485,514
P
	-AcCoA	+AcCoA	%Dif
QQ	3760	4528	0.204255
RR	338.667	233.333	-0.311024
KK	46	88.3333	0.92029
PANCaCe	5485.67	11590.7	1.1129
cpGFP	5338.67	5655.67	0.0593781
2022-10-19
	1	2	3	4	5	6	7	8	9	10	11	12
A
B
C
D
E
F
G
H
I
J
K	2692	2751	2626	2268	2058	2623
L	338	334	233	360	338	328
M	87	75	77	72	66	70
N	4692	5273	7463	3906	3835	4891
O	7550	6547	5086	7012	4026	6989
P
	+AcCoA	-AcCoA	%Dif
QQ	2689.67	2316.33	0.161174
RR	301.667	342	-0.117934
KK	79.6667	69.3333	0.149038
PancAce	5809.33	4210.67	0.379671
cpGFP	6394.33	6009	0.064126
2022-11-21
	1	2	3	4	5	6	7	8	9	10	11	12
A
B
C
D
E
F
G
H
I
J	30325	30341	30320	27390	26690	27596
K	2890	2888	3033	3213	3096	3122
L	620	671	709	722	715	707
M	81461	82048	81353	55626	57320	55864
N	75448	75049	77588	71493	74750	72832
O
P
	+AcCoA	-AcCoA	%Dif
QQ	30328.7	27225.3	0.113987
RR	2937	3143.67	-0.0657406
KK	666.667	714.667	-0.0671642
PANcACe	81620.7	56270	0.450518
cpGFP	76028.3	73025	0.0411275

### Sheet: Fig S2f- YFP BFP
Fig S2f
PancAce	cpGFP	BananaPancAce	cpYFP	BlueberryPancAce	cpBFP
0.73243	0.072863	0.25312		-0.02046
0.702125	0.085221	0.34107		0.115729
0.72813	0.09284	0.305651	0.01918	0.150051	0.068423
0.646264	-0.00417	0.218331	0.054299	-0.00293	0.074619
0.563839	-0.00462
2022-09-21																	2022-09-21
12	13	14	15	16	17	18	19	20	21	22	23	24					12	13	14	15	16	17	18
													Read 2:380,440											505535
													Read 2:380,440											505535
													Read 2:380,440											505535
													Read 2:380,440											505535
													Read 2:380,440											505535
													Read 2:380,440											505535
gg	261	231	237	321	320	299							Read 2:380,440				gg	9872	9878	9662	10048	9278	9053	505535
ge	306	311	331	462	378	355							Read 2:380,440				ge	8340	8517	8601	8237	7934	7492	505535
eg	206	192	195	320	258	285							Read 2:380,440				eg	2577	2526	2351	2783	2630	2545	505535
ee	191	186	187	278	265	346							Read 2:380,440				ee	1406	1467	1307	913	815	831	505535
b	3217	3317	3341	3576	3113	2984							Read 2:380,440				b	28	21	33	35	26	33	505535
y	209	206	216	284	514	239							Read 2:380,440				y	1968	1875	1846	2508	2298	2323	505535
PANcACe	492	459	472	526	465	545							Read 2:380,440				PANcACe	15034	15237	14973	21021	19402	22403	505535
cpGFP	822	774	752	884	799	764							Read 2:380,440				cpGFP	28152	26238	25425	25740	23834	22416	505535
													Read 2:380,440											505535
													Read 2:380,440											505535
	-AcCoA	+AcCoA	%Dif															-AcCoA	+AcCoA	%Dif
BlueberryPancACe	3291.67	3224.33	-0.0204557														BananaPancACe	1896.33	2376.33	0.25312
																	PANcACe	15081.3	20942	0.388604
																	cpGFP	26605	23996.7	-0.0980392
2022-09-29
18	19	20	21	22	23	24
	172	251	162	246	227	219	Read 3:380,440										2022-11-16
	226	228	278	266	407	284	Read 3:380,440											w AC	w AC	w AC	wo AC	wo AC	wo AC	Read 1:505,535
	174	163	158	222	197	194	Read 3:380,440										Ypan	2455	2552	2437	2138	2055	1917	Read 1:505,535
	153	152	161	1102	175	214	Read 3:380,440										Bpan	32	36	40	36	29	40	Read 1:505,535
	2059	1840	1895	2081	2058	1957	Read 3:380,440										YFP	8729	8672	8520	8390	8693	7503	Read 1:505,535
	167	190	134	214	202	200	Read 3:380,440										BFP	49	44	39	45	38	44	Read 1:505,535
	311	315	343	348	333	364	Read 3:380,440																	Read 1:505,535
	345	348	325	419	461	638	Read 3:380,440																	Read 1:505,535
	259	392	235	192	207	182	Read 3:380,440																	Read 1:505,535
	277	261	273	250	236	220	Read 3:380,440
	237	210	205	156	167	174	Read 3:380,440
	245	213	209	176	169	174	Read 3:380,440												+AcCoA	-AcCoA	%Dif
	2138	2355	2728	2286	2512	1674	Read 3:380,440											BananaPancACe	2481.33	2036.67	0.218331
	232	238	321	160	3589	137	Read 3:380,440											cpYFP	8640.33	8195.33	0.0542992
	433	411	380	330	511	321	Read 3:380,440
	717	695	1612	688	516	586	Read 3:380,440
																	2022-11-08
																	Ypan	2348	2533	2351	1939	1772	1828	Read 2:505,535
	-AcCoA	+AcCoA	%Dif														Bpan	45	44	40	46	42	36	Read 2:505,535
BlueberryPancACe	1931.33	2032	0.0521229														YFP	10861	11257	10774	11216	10764	10293	Read 2:505,535
PANcACe	323	348.333	0.0784314														BFP	56	57	50	44	48	49	Read 2:505,535
cpGFP	339.333	506	0.491159																					Read 2:505,535
																								Read 2:505,535
BlueberryPancACe	2407	2157.33	0.115729																					Read 2:505,535
PANcACe	408	387.333	0.0533563
cpGFP	1008	596.667	0.689385															+AcCoA	-AcCoA	%Dif
																	BananaPancACe	2410.67	1846.33	0.305651
																	cpYFP	10964	10757.7	0.0191801
2022-11-16
18	19	20	21	22	23	24
							Read 2:389,440										2022-09-29
							Read 2:389,440										18	19	20	21	22	23	24
							Read 2:389,440											5691	5690	5721	6156	5903	5206	Read 4:505,535
							Read 2:389,440											5713	5777	5481	5403	8426	5505	Read 4:505,535
							Read 2:389,440											1859	1798	1626	1875	1645	1243	Read 4:505,535
							Read 2:389,440											1149	1030	1107	827	629	639	Read 4:505,535
							Read 2:389,440											21	15	28	26	22	25	Read 4:505,535
							Read 2:389,440											1248	1293	1235	1692	1645	1538	Read 4:505,535
	w AC	w AC	w AC	wo AC	wo AC	wo AC	Read 2:389,440											9818	10109	9989	15477	15345	15023	Read 4:505,535
Ypan	274	326	265	252	218	186	Read 2:389,440											8443	7860	7210	9087	8781	9486	Read 4:505,535
Bpan	3801	3874	3912	4026	3896	3699	Read 2:389,440											7687	7791	7331	7119	7007	5298	Read 4:505,535
YFP	296	275	283	440	203	203	Read 2:389,440											5700	5056	6416	5948	5543	5484	Read 4:505,535
BFP	17062	16263	16547	16322	15494	14593	Read 2:389,440											2181	1903	1177	1761	1671	1366	Read 4:505,535
							Read 2:389,440											429	369	321	641	564	540	Read 4:505,535
							Read 2:389,440											35	26	27	33	25	23	Read 4:505,535
							Read 2:389,440											1785	2168	2114	1568	1444	1512	Read 4:505,535
																		18487	17526	16464	10465	8474	9139	Read 4:505,535
																		19607	19933	18932	18007	15971	16409	Read 4:505,535
	+AcCoA	-AcCoA	%Dif
Blueberry	3862.33	3873.67	-0.00292574
cpBFP	16624	15469.7	0.0746191															-AcCoA	+AcCoA	%Dif
																	BananaPancACe	1258.67	1625	0.291049
																	PANcACe	9972	15281.7	0.532458
2022-11-08																	cpGFP	7837.67	9118	0.163356
12	13	14	15	16	17	18
							Read 1:380,440
							Read 1:380,440
							Read 1:380,440
							Read 1:380,440
							Read 1:380,440
							Read 1:380,440
							Read 1:380,440											-AcCoA	+AcCoA	%Dif
							Read 1:380,440										BananaPancACe	2022.33	1508	0.34107
							Read 1:380,440										PANcACe	17492.3	9359.33	0.868972
	339	371	343	606	193	209	Read 1:380,440										cpGFP	19490.7	16795.7	0.160458
	3652	4220	3364	3444	3130	3196	Read 1:380,440
	320	326	376	196	263	206	Read 1:380,440
	22178	26792	23546	21098	24645	22129	Read 1:380,440
							Read 1:380,440
							Read 1:380,440
							Read 1:380,440
	+AcCoA	-AcCoA	%Dif
BlueberryPancACe	3745.33	3256.67	0.150051
cpBFP	24172	22624	0.0684229
